# Absence of endosymbiotic gene transfer in symbiont-bearing diplonemids

**DOI:** 10.64898/2026.01.29.702485

**Authors:** Valéria Gabková Juricová, Vojtěch Žárský, Daria Tashyreva, Julius Lukeš, Aleš Horák

## Abstract

Horizontal gene transfer (HGT) is one of the fundamental processes in the evolution of prokaryotic genomes, while its importance in eukaryotes is still debated. Some of the hallmark eukaryotic organelles, such as mitochondria and chloroplasts, are of an ancient endosymbiotic origin. The process of acquiring (and losing) new endosymbionts is dynamic and still ongoing in many lineages. Endosymbiotic gene transfer (EGT) between symbionts and their hosts has been considered as one of the major sources of overall HGTs in eukaryotes. Thanks to recent advances in genomics and microscopy, more and more endosymbionts are discovered in protists offering suitable models for the study of EGT and its impact on the host. Recently, the presence of holosporacean and chlamydiacean symbionts in the novel strains of marine euglenozoan flagellates of genus *Rhynchopus* has been discovered. Here, we present an analysis of the genomes and transcriptomes of five *Rhynchopus* strains and examine the extent of EGT/HGT and the role of endosymbiosis in shaping the nuclear genome of symbiont-bearing hosts. Our results have shown that there is no evidence of a recent EGT from either Holosporales or Chlamydiales symbionts. The absence of such transfers suggests that EGT or at least a stable retention of EGT genes is not a requisite for a successful endosymbiosis. Furthermore, our results show striking differences between patterns of detected HGTs among the *Rhynchopus* lineages pointing to a dynamic and largely neutral evolution of horizontally-acquired genes.
