## Supplemental Table 1 for "Absence of endosymbiotic gene transfer in symbiont-bearing diplonemids"

### Sheet: parse_busco.gene_matrix_20x10
ortho_id	ortho_desc	aln_len	start	end	r103	r1915	rFC903	rKQ12	rDT0507	Dpapillatum	Bsaltans	TbruceiTREU927	Elonga	Ngruberi
1019762at2759	Signal recognition particle subunit SRP68	552	1	552	r103_g10693.t1	r1915_g22866.t1	rFC903_g21666.t1	rKQ12_g4920.t1	rDT0507_g14134.t1	KAJ9456691.1	CUG51259.1	AAZ10776.1	EP00668_Euglena_longa_P011638	EFC44816.1
1038775at2759	Eukaryotic translation initiation factor 3 subunit F	327	553	879	r103_g13614.t1		rFC903_g7639.t1	rKQ12_g13251.t1	rDT0507_g18190.t1				EP00668_Euglena_longa_P038202
1079827at2759	Ribosomal biogenesis NSA2 family	223	880	1102	r103_g13726.t1	r1915_g569.t1	rFC903_g11317.t1	rKQ12_g18225.t1	rDT0507_g17225.t1	KAJ9467743.1	CUF96624.1	EAN78177.1	EP00668_Euglena_longa_P045608	EFC38605.1
1157302at2759	Eukaryotic translation initiation factor 6	241	1103	1343	r103_g5789.t1	r1915_g23809.t1	rFC903_g9235.t1	rKQ12_g17203.t1	rDT0507_g10847.t1	KAJ9441722.1	CUF99045.1	EAN77947.1	EP00668_Euglena_longa_P000524	EFC38482.1
1194691at2759	26S Proteasome non-ATPase regulatory subunit 6	393	1344	1736	r103_g8178.t1	r1915_g7483.t1	rFC903_g20793.t1	rKQ12_g22243.t1	rDT0507_g20942.t1	KAJ9449267.1	CUF40112.1	EAN80548.1	EP00668_Euglena_longa_P011447	EFC40505.1
1194797at2759	Eukaryotic translation initiation factor 3 subunit B	667	1737	2403	r103_g17576.t1		rFC903_g14062.t1	rKQ12_g13873.t1	rDT0507_g14675.t1	KAJ9439572.1			EP00668_Euglena_longa_P046466
1217666at2759	Ribosome maturation protein SBDS, N-terminal	421	2404	2824	r103_g9328.t1	r1915_g19057.t1	rFC903_g16405.t1	rKQ12_g9409.t1	rDT0507_g11600.t1	KAJ9444131.1	CUG93294.1	AAZ10905.1	EP00668_Euglena_longa_P029551	EFC42692.1
1228942at2759	Proteasome subunit beta	219	2825	3043	r103_g15985.t1	r1915_g10087.t1	rFC903_g24330.t1			KAJ9463144.1	CUF10628.1	AAZ10634.1	EP00668_Euglena_longa_P038199	EFC45767.1
1266231at2759	Ribosomal biogenesis, methyltransferase, EMG1/NEP1	228	3044	3271	r103_g12883.t1	r1915_g2946.t1	rFC903_g4902.t1	rKQ12_g8991.t1	rDT0507_g6270.t1	KAJ9460071.1	CUG30515.1	AAZ13268.1	EP00668_Euglena_longa_P029215	EFC50041.1
1275837at2759	26S Proteasome non-ATPase regulatory subunit 7/8	347	3272	3618	r103_g14793.t1	r1915_g7266.t1	rFC903_g11617.t1	rKQ12_g14799.t1	rDT0507_g13719.t1	KAJ9471162.1	CUE60751.1	EAN78821.1	EP00668_Euglena_longa_P043642	EFC40466.1
1395649at2759	Signal peptidase complex subunit 2	191	3619	3809	r103_g18343.t1	r1915_g3410.t1	rFC903_g23020.t1	rKQ12_g3382.t1	rDT0507_g3363.t1	KAJ9464817.1	CUG91397.1		EP00668_Euglena_longa_P015055	EFC44836.1
1405146at2759	26S Proteasome non-ATPase regulatory subunit 9	211	3810	4020	r103_g16513.t1	r1915_g6358.t1	rFC903_g19812.t1	rKQ12_g13484.t1	rDT0507_g16217.t1	KAJ9437322.1	CUE80079.1	AAZ13338.1	EP00668_Euglena_longa_P014367	EFC44007.1
1407446at2759	SRP-independent targeting protein 2/TMEM208	182	4021	4202	r103_g16186.t1	r1915_g9483.t1	rFC903_g20971.t1	rKQ12_g13792.t1	rDT0507_g12484.t1	KAJ9453039.1	CUF35301.1	EAN76472.1	EP00668_Euglena_longa_P028858	EFC48625.1
1552706at2759	Signal recognition particle, SRP19 subunit	148	4203	4350	r103_g9613.t1	r1915_g845.t1	rFC903_g15591.t1	rKQ12_g22903.t1	rDT0507_g21496.t1	KAJ9460162.1	CUG87497.1	EAN78781.1	EP00668_Euglena_longa_P029051	EFC43730.1
1593937at2759	Ribosomal protein S23/S29, mitochondrial	350	4351	4700	r103_g14964.t1	r1915_g9158.t1	rFC903_g22950.t1	rKQ12_g184.t1			CUI15191.1	AAZ11688.1	EP00668_Euglena_longa_P031767	EFC37215.1
369837at2759	Translation initiation factor eIF-2B subunit epsilon	700	4701	5400	r103_g16414.t1	r1915_g12454.t1	rFC903_g20445.t1	rKQ12_g18676.t1	rDT0507_g15208.t1	KAJ9450177.1	CUG01709.1	EAN80108.1	EP00668_Euglena_longa_P002556	EFC49108.1
734666at2759	60S ribosomal export protein NMD3	507	5401	5907	r103_g12485.t1	r1915_g3120.t1	rFC903_g7189.t1	rKQ12_g12103.t1	rDT0507_g19759.t1	KAJ9468828.1	CUE70796.1	AAZ12162.1	EP00668_Euglena_longa_P029118	EFC45682.1
836599at2759	26S proteasome non-ATPase regulatory subunit 3	310	5908	6217	r103_g9994.t1	r1915_g9334.t1	rFC903_g10380.t1	rKQ12_g13715.t1	rDT0507_g22250.t1	KAJ9463412.1	CUG91911.1	EAN79185.1	EP00668_Euglena_longa_P041312	EFC45961.1
865202at2759	Initiation factor 2B-related	284	6218	6501	r103_g16117.t1	r1915_g2337.t1	rFC903_g7925.t1	rKQ12_g18882.t1	rDT0507_g13877.t1	KAJ9461700.1	CUI15186.1	AAZ11691.1	EP00668_Euglena_longa_P029332	EFC39143.1
919955at2759	26S Proteasome non-ATPase regulatory subunit 13	365	6502	6866	r103_g9625.t1	r1915_g6677.t1	rFC903_g11655.t1	rKQ12_g21691.t1	rDT0507_g22464.t1	KAJ9437617.1	CUG90728.1	EAN78930.1	EP00668_Euglena_longa_P011939	EFC46710.1
