## Supplemental Table 3 for "Absence of endosymbiotic gene transfer in symbiont-bearing diplonemids"

### Sheet: Transcript_expression
		Normalized expression levels				Normalized expression levels				Normalized expression levels
GENE	YZ270	YZ270_1	YZ270_2	YZ270_3	DT0507	DT0507_1	DT0507_2	DT0507_3	KQ11	KQ11_1	KQ11_2	KQ11_3		Annotation
r103_g1621.t1	NODE_18891_length_2216_cov_73.781615_g10429_i0	363	413	416										Neutral alpha-glucosidase AB; AltName: Full=Alpha-glucosidase 2; AltName: Full=Glucosidase II subunit alpha; Flags: Precursor
r103_g1748.t1	NODE_10164_length_3319_cov_183.409119_g2927_i1	234	255	245										Alpha-galactosidase; AltName: Full=Alpha-D-galactoside galactohydrolase; AltName: Full=Melibiase; Flags: Precursor
r103_g267.t1	NODE_9725_length_3399_cov_23.080577_g5205_i0	179	171	177
r103_g2813.t1	NODE_227_length_10289_cov_307.859828_g136_i0	6210	6040	5931										1,4-dihydroxy-2-naphthoyl-CoA synthase; Short=DHNA-CoA synthase
r103_g2942.t1	NODE_27591_length_1532_cov_40.830706_g16052_i0	156	149	149
r103_g3473.t1	NODE_24509_length_1743_cov_27.396407_g13996_i0	105	108	106										Esterase EstB
r103_g3531.t1	NODE_2833_length_5544_cov_13.706818_g1500_i0	168	191	193										Protein/nucleic acid deglycase HchA; AltName: Full=Maillard deglycase
r103_g3701.t1	NODE_15511_length_2572_cov_2.343737_g8479_i0	16	14	14										Glyceraldehyde-3-phosphate dehydrogenase; Short=GAPDH; AltName: Full=NAD-dependent glyceraldehyde-3-phosphate dehydrogenase
r103_g3917.t1	NODE_12578_length_2930_cov_39.855093_g6796_i0	294	289	298	NODE_13970_length_1905_cov_2359,631550_g9709_i0	8569	9780.01	10943	NODE_7634_length_3381_cov_1860,788392_g4762_i0	4558.37	3947.17	5635.97		Cystathionine gamma-synthase; Short=CGS; AltName: Full=O-succinylhomoserine (thiol)-lyase
r103_g419.t1	NODE_55_length_14795_cov_113.890504_g31_i1	1869	2025	2011										Lactaldehyde reductase; AltName: Full=Propanediol oxidoreductase
r103_g472.t1	NODE_25891_length_1644_cov_448.821133_g14916_i0	1565	1551	1486
r103_g4992.t1	NODE_4718_length_4658_cov_44.375573_g2499_i0	457	577	568
r103_g531.t1	NODE_39909_length_831_cov_59.674142_g16994_i2	38	41	38										3-oxoacyl-[acyl-carrier-protein] reductase FabG; AltName: Full=3-ketoacyl-acyl carrier protein reductase; AltName: Full=Beta-Ketoacyl-acyl carrier protein reductase; AltName: Full=Beta-ketoacyl-ACP reductase
r103_g5967.t1	NODE_13515_length_2808_cov_30.641316_g7327_i0	195	213	219										L-aspartate/glutamate-specific racemase; Short=L-Asp/Glu-specific racemase; AltName: Full=EcL-DER
r103_g617.t1	NODE_5695_length_4331_cov_5.686707_g3028_i0	64	60	58	NODE_3568_length_3873_cov_164,401842_g2434_i0	1233	1418	1634	NODE_5695_length_3857_cov_138,869979_g3451_i1	1242	1087.85	1244.22		Hydroxymethylglutaryl-CoA synthase, cytoplasmic; Short=HMG-CoA synthase; AltName: Full=3-hydroxy-3-methylglutaryl coenzyme A synthase
r103_g642.t1	NODE_49456_length_498_cov_1.672941_g34622_i0	0	3	3										L-threonine dehydratase biosynthetic IlvA; AltName: Full=Threonine deaminase
r103_g6711.t1	NODE_1031_length_7332_cov_49.675024_g568_i0	916	915	905
r103_g7975.t1	NODE_5642_length_4347_cov_108.894478_g2997_i0	521	588	568										Probable alpha-galactosidase B; AltName: Full=Melibiase B; Flags: Precursor
r103_g895.t1	NODE_9795_length_3390_cov_20.053964_g5241_i0	90	239	229										Trans-3-hydroxy-L-proline dehydratase; Short=T3LHyp dehydratase; Short=t3HypD; AltName: Full=Trans-L-3-hydroxyproline dehydratase
rDT0507_g111.t1					NODE_8793_length_2579_cov_50,149242_g6073_i0	221	277	360	NODE_13999_length_2311_cov_75,802055_g8696_i0	391	324	460		Prostaglandin reductase 1; Short=PRG-1; AltName: Full=15-oxoprostaglandin 13-reductase; AltName: Full=Dithiolethione-inducible gene 1 protein; Short=D3T-inducible gene 1 protein; Short=DIG-1; AltName: Full=Leukotriene B4 12-hydroxydehydrogenase; AltName: Full=NAD(P)H-dependent alkenal/one oxidoreductase
rDT0507_g11174.t1					NODE_19160_length_1425_cov_97,506657_g13042_i1	141.007	183.319	139.89	NODE_25722_length_1090_cov_204,714848_g16381_i0	420	429.679	419
rDT0507_g18.t1					NODE_22908_length_1122_cov_99,434700_g2070_i4	45.064	7.996	13.595	NODE_10244_length_2875_cov_95,670592_g1160_i4	191.206	171.725	151.545		Acyclic terpene utilisation family protein AtuA
rDT0507_g201.t1					NODE_3067_length_4080_cov_51,391814_g2084_i0	355.75	463.993	445	NODE_4001_length_4466_cov_162,905759_g2535_i0	1037	1121.06	1055		NADP-specific glutamate dehydrogenase; Short=NADP-GDH
rDT0507_g232.t1					NODE_19568_length_1391_cov_275,465857_g13714_i0	726	841	846	NODE_9141_length_3082_cov_175,721502_g5361_i1	1190.01	1037.44	1225.96		Cysteine desulfurase; AltName: Full=Selenocysteine beta-lyase; Short=SCL; AltName: Full=Selenocysteine lyase; AltName: Full=Selenocysteine reductase
rDT0507_g259.t1					NODE_5990_length_3112_cov_379,799605_g4156_i0	2231.02	2438.01	3140.53	NODE_10703_length_2796_cov_246,803526_g6642_i0	1423	1789	1244
rDT0507_g264.t1					NODE_13300_length_1982_cov_57,307491_g9216_i0	275	235	242	NODE_13432_length_2388_cov_129,841469_g8317_i0	667	738	603		Sugar phosphatase YidA
rDT0507_g30.t1					NODE_24631_length_990_cov_589,569248_g17592_i0	1085.68	1195	1380	NODE_25608_length_1100_cov_193,888997_g16305_i0	481	319	556		Synaptic vesicle membrane protein VAT-1 homolog-like
rDT0507_g3897.t1					NODE_21936_length_1203_cov_60,388496_g15468_i0	144	160	146	NODE_2625_length_5147_cov_151,908356_g1678_i0	1536.35	1517.19	1906.05
rDT0507_g4034.t1					NODE_31349_length_537_cov_2,241379_g23449_i0	1	0	5	NODE_32297_length_519_cov_4,926009_g21900_i0	6	0	8
rDT0507_g4816.t1					NODE_4929_length_3385_cov_352,528986_g3255_i1	2241.61	2542.97	2806.59	NODE_7214_length_3468_cov_216,962003_g4505_i0	1694.66	1448.64	1826		Voltage-gated potassium channel subunit beta-2; AltName: Full=K(+) channel subunit beta-2; AltName: Full=Kv-beta-2
rDT0507_g578.t1					NODE_14365_length_1867_cov_142,349498_g9997_i0	461	581	646	NODE_17227_length_1927_cov_274,988673_g10661_i0	1289	1037	1148		Probable inactive dehydrogenase easA; AltName: Full=Ergot alkaloid biosynthesis protein A
rDT0507_g6300.t1					NODE_17317_length_1586_cov_54,575017_g12093_i0	144	193	234	NODE_9947_length_2925_cov_106,646564_g3556_i1	0	21.721	0
rDT0507_g6736.t1					NODE_15456_length_1758_cov_173,337092_g10757_i0	535	630	819	NODE_18717_length_1767_cov_124,886659_g11617_i0	456	380	531		Uncharacterized protein YcgL
rDT0507_g6947.t1					NODE_8218_length_2674_cov_365,372165_g1503_i1	491.616	621.726	881.442	NODE_4643_length_4200_cov_350,864066_g2929_i0	2893.94	3316.7	2742
rDT0507_g6986.t1					NODE_7032_length_2884_cov_3748,729278_g4446_i1	768.289	824.461	686.549	NODE_13477_length_2381_cov_532,076256_g8348_i0	1320.09	1245.68	1713.2
rDT0507_g7095.t1					NODE_25483_length_931_cov_416,384615_g18284_i0	750	691	877	NODE_28424_length_846_cov_72,293661_g18460_i0	146	84	142.543
rDT0507_g714.t1					NODE_15284_length_1773_cov_239,726471_g10636_i0	782.038	833	980.003	NODE_15058_length_2177_cov_96,646863_g9326_i0	497.373	379.647	516		Ribonuclease HI; Short=RNase HI; Short=Sto-RNase HI
rDT0507_g7250.t1					NODE_14386_length_1865_cov_95,357143_g10009_i0	343	399	433	NODE_17021_length_1950_cov_175,470432_g10542_i0	673	715	773		N-acetyltransferase 8; AltName: Full=Acetyltransferase 2; Short=ATase2; AltName: Full=Camello-like protein 4; AltName: Full=Cysteinyl-conjugate N-acetyltransferase; Short=CCNAT
rDT0507_g9555.t1					NODE_23948_length_1041_cov_210,784091_g17048_i0	393	458	524	NODE_541_length_7886_cov_324,506464_g414_i0	25.305	75.359	45.671		RecName: Full=Cysteine synthase; Short=CSase; AltName: Full=O-acetylserine (thiol)-lyase; Short=OAS-TL; AltName: Full=O-acetylserine sulfhydrylase
rKQ12_g10420.t1					NODE_23901_length_1045_cov_94,682099_g17013_i0	202	206	220	NODE_26895_length_981_cov_99,665198_g17269_i0	187	135	275
rKQ12_g10864.t1					NODE_11376_length_2205_cov_1354,890244_g7870_i0	5763	6256	8101.89	NODE_7832_length_3341_cov_140,264688_g4895_i0	1140	852	1185
rKQ12_g11075.t1					NODE_23104_length_1107_cov_195,169246_g16381_i0	370	413	578	NODE_7276_length_3456_cov_397,514632_g4402_i1	3101.51	2622.85	3252.9		Mannonate dehydratase; AltName: Full=D-mannonate hydro-lyase
rKQ12_g11359.t1					NODE_17996_length_1530_cov_11,008922_g12581_i0	9	28	67	NODE_2238_length_5394_cov_277,468333_g1121_i2	13.66	28.737	3.506		L-threonine 3-dehydrogenase; Short=TDH
rKQ12_g12564.t1					NODE_9729_length_2435_cov_147,239627_g6726_i0	696	807	778	NODE_7593_length_3390_cov_160,437443_g4738_i0	1164.99	1027	1303
rKQ12_g13326.t1					NODE_16032_length_1705_cov_166,788603_g11167_i0	543	619	716	NODE_18726_length_1766_cov_205,270526_g11622_i0	734.992	717	890		Trans-3-hydroxy-L-proline dehydratase; Short=T3LHyp dehydratase; Short=t3HypD; AltName: Full=Trans-L-3-hydroxyproline dehydratase
rKQ12_g14407.t1					NODE_22297_length_1173_cov_123,683636_g15740_i0	48.186	35.748	48.99	NODE_31759_length_561_cov_116,038934_g21379_i0	100.999	115	135.784		Pyrimidine-specific ribonucleoside hydrolase RihA; AltName: Full=Cytidine/uridine-specific hydrolase
rKQ12_g169.t1	NODE_36402_length_1006_cov_149.539121_g22666_i0	307	294	370	NODE_16029_length_1705_cov_1336,207721_g10483_i2	2041.19	2191.51	2746.74	NODE_8865_length_3132_cov_2885,075515_g3630_i5	259.181	307.09	386.161
rKQ12_g1819.t1					NODE_5555_length_3217_cov_558,272901_g3849_i0	3127	3486	4670	NODE_8411_length_3224_cov_2515,217709_g5252_i0	17273.4	15913	20480.1		Bifunctional sulfatase/alpha-L-rhamnosidase; AltName: Full=P36_GH78/S1_25; Includes: Ulvan-active sulfatase; AltName: Full=Sulfatase family S1 subfamily 25 protein P36; Short=P36_S1_25; Includes: Alpha-L-rhamnosidase; AltName: Full=Glycosyl hydrolase 78 family protein P36; Short=P36_GH78; AltName: Full=Polysaccharide utilization locus H protein P36; Short=PUL H protein P36; Flags: Precursor
rKQ12_g2112.t1					NODE_16175_length_1693_cov_45,067901_g11278_i0	126	170	197	NODE_18464_length_1794_cov_86,118536_g11447_i0	329	312	388
rKQ12_g2456.t1					NODE_20961_length_1280_cov_237,282519_g14731_i0	224	226	269	NODE_22385_length_1396_cov_251,993197_g13074_i1	693.25	687.248	786.634
rKQ12_g2678.t1					NODE_21672_length_1223_cov_29,543478_g15265_i0	63	59	105	NODE_7637_length_3381_cov_72,029021_g4752_i1	132.917	70.708	199.69
rKQ12_g383.t1					NODE_17748_length_1548_cov_88,965424_g12402_i0	249	317	326.996	NODE_14528_length_2246_cov_197,979751_g9013_i0	771.028	513	1183		CinA-like protein
rKQ12_g4321.t1					NODE_16569_length_1655_cov_50,166245_g11561_i0	146	182	209	NODE_19765_length_1652_cov_142,380621_g12297_i0	458	507	506		Endo-1,4-beta-xylanase B; Short=Xylanase B; AltName: Full=1,4-beta-D-xylan xylanohydrolase B
rKQ12_g565.t1					NODE_9290_length_2499_cov_71,249382_g5446_i1	210.142	223.435	261.621	NODE_7896_length_3325_cov_266,307503_g4559_i1	1140.44	971.715	1188.71		4-O-methyl-glucuronoyl methylesterase; AltName: Full=Glucuronoyl esterase; Short=GE; Flags: Precursor
rKQ12_g7501.t1					NODE_14343_length_1869_cov_228,219933_g9979_i0	758	973	1057.08	NODE_18366_length_1806_cov_153,050779_g11381_i0	602	493	730
rKQ12_g79.t1					NODE_9937_length_2404_cov_50,749035_g6874_i0	198	301	308	NODE_12190_length_2566_cov_201,428801_g4121_i1	1254.34	886.676	1142.02
rKQ12_g8612.t1					NODE_24751_length_982_cov_112,430143_g17685_i0	218	238	243	NODE_32606_length_493_cov_191,890476_g22206_i0	171	162	207
rKQ12_g8890.t1					NODE_6007_length_3109_cov_505,241107_g2980_i1	2673.48	3413.05	4259.94	NODE_8461_length_3216_cov_344,464843_g5281_i0	2383.58	2202.19	2983.99		Aminomethyltransferase; AltName: Full=Glycine cleavage system T protein
