## Supplemental Table 4 for "Absence of endosymbiotic gene transfer in symbiont-bearing diplonemids"

### Sheet: count_introns.table
Comparison of intron counts in LGT and non-LGT genes of diplonemids
		non-HGT genes				HGT genes				Comparison
organism	genes	non_lgt.n_genes	non_lgt.avg_gene_length	non_lgt.avg_cds_length	non_lgt.avg_introns_per_gene	lgt.n_genes	lgt.avg_gene_length	lgt.avg_cds_length	lgt.avg_introns_per_gene	non_lgt.avg_introns / lgt.avg_introns
Natarhynchopus humris KQ11	34264	34214	1286.57	1232.97	0.60446	50	1219.66	1212.44	0.08	7.55575
Natarhynchopus humris DT0507	24594	24546	1657.07	1585.63	0.782653	48	1265.9	1244.1	0.208333	3.75673
Rhynchopus asiaticus 10.3	33524	33484	1548.12	1392.17	0.692301	40	1561.58	1519.67	0.2	3.4615
Rhynchopus euleeides FC903	25637	25589	1690.68	1530.63	0.616984	48	1669.94	1619	0.229167	2.69229
Rhynchopus euleeides 1915	25345	25299	1724.41	1559.35	0.620973	46	1714.74	1643	0.195652	3.17386
